# Initial approach to the Conservation Genetics of the Guatemalan Beaded Lizard (*Heloderma charlesbogerti*): A route to genetic rescue

**DOI:** 10.1101/2021.11.02.466675

**Authors:** Sergio González, Thomas Schrei, Brad Lock

## Abstract

In this study, samples from 33 Guatemalan Beaded Lizard (*Heloderma charlesbogerti*) were analyzed for genetic diversity. Twenty-three samples were obtained from wild individuals from two separate population areas, and 10 samples were obtained from captive individuals. Because the seasonally dry tropical forest habitat sampled for this study, is degraded and fragmented, it was hypothesized that beaded lizard populations were small and isolated and would be subject to genetic erosion and an elevated extinction risk. To test this hypothesis, eight microsatellite markers were employed to analyze 22 individual samples from the population of Cabañas, Zacapa, a single individual from the eastern-most population and 10 captive individuals of unknown origin. An average of three alleles per maker was reported for the Cabañas population, evidencing a low genetic diversity. In addition, a recent bottleneck event was detected and an effective population size of 19.6 was estimated. Demographic reconstruction using a Bayesian approach was inconclusive possibly due to a small dataset and shallow coalescence trees obtained with the generated data. No clear structuring pattern was detected for the Cabañas population and most samples from individuals in captivity were found to have similar alleles to the ones from Cabañas. Population designation is challenging without the genotyping of every wild population, but unique alleles were found in captive individuals of unknown origin that could suggest that different genotypes might exist within other, less studied, wild populations. Low genetic diversity, and a small effective population size represent a risk for the Cabañas population facing the threats of isolation, habitat loss and climate change. These findings suggest that genetic management of the Cabañas population might be utilized to avoid high rates of inbreeding and subsequent inbreeding depression.
