## Supplementary material for "Initial approach to the Conservation Genetics of the Guatemalan Beaded Lizard (*Heloderma charlesbogerti*): A route to genetic rescue": Microsatellite data: Heloderma_MS_data_DIYABC.txt

Datos Heloderma	<NM=1NF>
HESU004	<A>
HESU007	<A>
HESU008	<A>
HESU009	<A>
HESU010	<A>
HELO1	<A>
HELO2	<A>
HELO3	<A>
POP
3		,	002003	002003	001002	001003	002004	181191	114116	206206
4		,	002003	002003	002003	000000	002004	181191	114116	206210
5		,	003004	002003	002002	003003	002004	181181	114116	206206
7		,	002002	002003	002002	003003	002004	181181	114116	206210
8		,	003003	002003	002003	001003	002004	181181	114114	206210
11		,	002003	001003	002003	002003	002003	181181	114116	206210
15		,	003004	003003	002003	003003	002004	181181	114114	206206
16		,	002003	003003	002003	000000	003004	181191	114114	206210
18		,	002004	001002	002003	002003	002003	181191	116116	206206
19		,	002003	002002	002002	003003	002003	181191	116116	206206
20		,	002003	002003	002003	002003	002003	181191	114116	206206
21		,	000000	000000	002003	003003	003004	181181	114114	206210
22		,	002004	002003	002003	003003	002003	181181	114116	210210
23		,	002004	002003	002003	003003	002004	181191	114114	206210
24		,	004005	002003	002003	001003	001001	181191	114114	210210
25		,	001003	002003	002003	002003	002004	181181	114116	206206
26		,	000000	003003	002003	002003	002004	181191	114114	206206
27		,	004005	000000	001002	002003	001004	181191	114114	210210
28		,	004005	000000	001002	001003	002004	181181	114114	206210
29		,	002003	002003	001002	001003	002004	181181	114116	206206
30		,	001002	000000	002003	001003	002004	181181	114116	206206
31		,	002002	002002	002003	003003	002003	181191	114114	206210
